# Identification and Analysis of Novel RNA Editing Sites in Neurodegenerative Diseases Using Machine Learning Approaches

**DOI:** 10.64898/2026.04.09.716726

**Authors:** Shabistan Jabin, Elamathi Natarajan

**Affiliations:** Biotecnika Info Labs PVT Ltd

**Keywords:** Control, Alzheimer’s disease (AD), RNA-seq, novel, ADAR, AEI

## Abstract

**Background:** RNA editing is a post-transcriptional modification that alters the sequence of an RNA transcript. Two types of RNA editing were found in mammals, involving the enzymatic deamination of either adenosine to inosine (A-to-I) or cytidine to uridine (C-to-U) nucleotides in RNA. A-to-I, which is the most common form of RNA editing, is mediated by the ADAR (adenosine deaminases acting on RNA) family of enzymes, ADAR1, ADAR2, and ADAR3. The editing event alters the hydrogen bond pairing of nucleobases, and the editing site will be recorded as guanosine rather than the original adenosine. Indeed, RNA editing deregulation has been linked to several nervous and neurodegenerative diseases. In this project work is done on Alzheimer’s disease (AD) and the samples are from anterior cingulate cortex of human brain tissue. AD is the main dementia in the world and a neurodegenerative condition prevalent in the elderly.

**Methodology:** A total of 20 raw RNA-sequencing data samples containing 10 controls and 10 Alzheimer’s disease (AD) cases were collected from NCBI using SRA Toolkit. Quality assessment was performed using FastQC and processed using Trimmomatic. Alignment was done using STAR RNA-seq aligner. RNA editing detection was performed using REDItools, detected sites were subsequently annotated against the REDIportal database. The resulting control-specific and disease-specific novel editing sites were merged into a single dataset containing exclusively novel, group-specific A-to-I editing events. This merged dataset was subsequently used for downstream feature extraction and machine learning analysis. Probability-based filtering was done to extract high-confidence disease associated sites and their gene list was used for computational level biological validation, pathway and functional enrichment analysis as well as overlap with known AD loci.

**Results:** Random Forest showed the highest accuracy score (0.804) and ROC-AUC score (0.854). Most important features that differentiated control and diseased novel sites in random forest were coverage (∼0.35), editing level (∼0.33) and GC content (∼0.15). The AEI mean values is higher in both male and female diseased cases (∼0.48-0.50) but less in male and female control cases (∼0.14-0.21). The mean values of ADAR1_CPM higher in control cases (123.65-143.30) and is less in diseased cases (88.35-97.93), ADAR2_CPM is almost equal in all cases (∼3.7-4.7) and ADAR3_CPM is very less in all the cases (∼0-0.02). Most candidate editing site were present in exon (∼62-67 %) CDS regions (∼17–21%) and relatively smaller fraction of gene (∼15-16 %). Editing alterations preferentially affect molecular systems governing synaptic structure, neurotransmission, and central nervous system integrity. In the main set -of the 2576 high-confidence genes identified, 33 overlapped with AD GWAS loci. In the core set -of the 1367 high-confidence genes identified, 11 overlapped with AD GWAS loci.

**Conclusion:** Feature like coverage, editing level and GC content contributed most. Alu sites are negligible as compared to non-alu sites but the AEI mean values are higher in diseased cases than in control cases. The mean values of ADAR1_CPM are higher than ADAR2_CPM and ADAR3_CPM.Sex does not play a major factor. High-confidence disease-associated RNA editing sites are strongly biased toward transcript-centric regions, particularly exons, with a notable subset affecting coding sequences. Importantly, enrichment of neurodegeneration-associated pathways and cognition-related human phenotypes further supports the disease relevance of these gene networks. RNA editing events in Alzheimer’s cortex may represent a regulatory mechanism largely independent of inherited genetic susceptibility loci.
