## Supplemental Table-core set for "Identification and Analysis of Novel RNA Editing Sites in Neurodegenerative Diseases Using Machine Learning Approaches"

### Sheet: Sheet1
query	significant	p_value	term_size	query_size	intersection_size	precision	recall	term_id	source	term_name	effective_domain_size	source_order	parents
query_1	TRUE	4.81459e-15	5920	1099	440	0.400364	0.0743243	GO:0048522	GO:BP	positive regulation of cellular process	21026	12638	GO:0009987,GO:0048518,GO:0050794
query_1	TRUE	2.0489e-14	12336	1099	778	0.707916	0.0630674	GO:0050789	GO:BP	regulation of biological process	21026	13086	GO:0008150,GO:0065007
query_1	TRUE	5.62943e-14	11946	1099	757	0.688808	0.0633685	GO:0050794	GO:BP	regulation of cellular process	21026	13090	GO:0009987,GO:0050789
query_1	TRUE	3.40654e-13	6264	1099	452	0.411283	0.0721584	GO:0048518	GO:BP	positive regulation of biological process	21026	12634	GO:0008150,GO:0050789
query_1	TRUE	9.27048e-13	12743	1099	791	0.719745	0.0620733	GO:0065007	GO:BP	biological regulation	21026	15666	GO:0008150
query_1	TRUE	9.45817e-13	3661	1099	296	0.269336	0.0808522	GO:0051641	GO:BP	cellular localization	21026	13664	GO:0009987,GO:0051179
query_1	TRUE	2.50362e-12	3478	1099	283	0.257507	0.0813686	GO:0023051	GO:BP	regulation of signaling	21026	6606	GO:0023052,GO:0050789
query_1	TRUE	6.15144e-12	3486	1099	282	0.256597	0.080895	GO:0010646	GO:BP	regulation of cell communication	21026	4275	GO:0007154,GO:0050794
query_1	TRUE	3.57431e-11	2433	1099	212	0.192903	0.0871352	GO:0051128	GO:BP	regulation of cellular component organization	21026	13332	GO:0016043,GO:0050794
query_1	TRUE	7.53248e-11	5555	1099	401	0.364877	0.0721872	GO:0051179	GO:BP	localization	21026	13378	GO:0008150
query_1	TRUE	3.24356e-10	3034	1099	247	0.22475	0.0814107	GO:0009966	GO:BP	regulation of signal transduction	21026	3789	GO:0007165,GO:0010646,GO:0023051,GO:0048583
query_1	TRUE	6.26476e-10	3228	1099	258	0.234759	0.0799257	GO:0033036	GO:BP	macromolecule localization	21026	7939	GO:0051179
query_1	TRUE	6.97322e-10	2770	1099	229	0.208371	0.0826715	GO:0008104	GO:BP	protein localization	21026	3109	GO:0070727
query_1	TRUE	1.09727e-09	2782	1099	229	0.208371	0.0823149	GO:0070727	GO:BP	cellular macromolecule localization	21026	16048	GO:0033036,GO:0051641
query_1	TRUE	1.88011e-09	2010	1099	178	0.161965	0.0885572	GO:0051649	GO:BP	establishment of localization in cell	21026	13672	GO:0051234,GO:0051641
query_1	TRUE	2.09299e-09	676	1099	82	0.0746133	0.121302	GO:0120039	GO:BP	plasma membrane bounded cell projection morphogenesis	21026	19211	GO:0048858
query_1	TRUE	2.42795e-09	4407	1099	327	0.297543	0.0742001	GO:0006810	GO:BP	transport	21026	2482	GO:0051234
query_1	TRUE	3.09836e-09	681	1099	82	0.0746133	0.120411	GO:0048858	GO:BP	cell projection morphogenesis	21026	12933	GO:0000902,GO:0009653,GO:0030030
query_1	TRUE	4.37881e-09	3594	1099	277	0.252047	0.0770729	GO:0006996	GO:BP	organelle organization	21026	2598	GO:0016043
query_1	TRUE	4.70103e-09	3993	1099	301	0.273885	0.0753819	GO:0048583	GO:BP	regulation of response to stimulus	21026	12687	GO:0050789,GO:0050896
query_1	TRUE	5.15895e-09	4721	1099	344	0.313012	0.0728659	GO:0019538	GO:BP	protein metabolic process	21026	5841	GO:0043170,GO:0044238
query_1	TRUE	9.53029e-09	2604	1099	214	0.194722	0.0821813	GO:0007399	GO:BP	nervous system development	21026	2884	GO:0048731
query_1	TRUE	1.10225e-08	660	1099	79	0.0718835	0.119697	GO:0048812	GO:BP	neuron projection morphogenesis	21026	12891	GO:0031175,GO:0120039
query_1	TRUE	2.16498e-08	996	1099	104	0.0946315	0.104418	GO:0000902	GO:BP	cell morphogenesis	21026	238	GO:0009653
query_1	TRUE	2.58595e-08	3030	1099	239	0.21747	0.0788779	GO:0043412	GO:BP	macromolecule modification	21026	10582	GO:0043170
query_1	TRUE	3.34222e-08	1381	1099	131	0.119199	0.0948588	GO:0046907	GO:BP	intracellular transport	21026	12264	GO:0006810,GO:0051641,GO:0051649
query_1	TRUE	5.7512e-08	4928	1099	351	0.319381	0.0712256	GO:0051234	GO:BP	establishment of localization	21026	13403	GO:0051179
query_1	TRUE	7.65703e-08	4053	1099	299	0.272066	0.0737725	GO:0048731	GO:BP	system development	21026	12821	GO:0007275,GO:0048856
query_1	TRUE	8.32568e-08	599	1099	72	0.0655141	0.1202	GO:0048667	GO:BP	cell morphogenesis involved in neuron differentiation	21026	12758	GO:0000902,GO:0048666
query_1	TRUE	1.03019e-07	2846	1099	225	0.204732	0.0790583	GO:0036211	GO:BP	protein modification process	21026	9413	GO:0019538,GO:0043412
query_1	TRUE	2.53279e-07	729	1099	81	0.0737034	0.111111	GO:0030036	GO:BP	actin cytoskeleton organization	21026	6627	GO:0007010,GO:0030029
query_1	TRUE	4.11877e-07	4727	1099	335	0.304823	0.0708695	GO:0007275	GO:BP	multicellular organism development	21026	2788	GO:0032501,GO:0048856
query_1	TRUE	4.80984e-07	1177	1099	113	0.102821	0.0960068	GO:0048666	GO:BP	neuron development	21026	12757	GO:0030182,GO:0048468
query_1	TRUE	6.33522e-07	1771	1099	153	0.139217	0.0863919	GO:0022008	GO:BP	neurogenesis	21026	6530	GO:0007399,GO:0030154
query_1	TRUE	7.36549e-07	825	1099	87	0.0791629	0.105455	GO:0030029	GO:BP	actin filament-based process	21026	6620	GO:0009987
query_1	TRUE	1.05182e-06	1023	1099	101	0.0919017	0.0987292	GO:0031175	GO:BP	neuron projection development	21026	7049	GO:0048666,GO:0120036
query_1	TRUE	1.29001e-06	1444	1099	130	0.118289	0.0900277	GO:0015031	GO:BP	protein transport	21026	4772	GO:0045184,GO:0071705
query_1	TRUE	1.75739e-06	1451	1099	130	0.118289	0.0895934	GO:0030182	GO:BP	neuron differentiation	21026	6666	GO:0030154,GO:0048699
query_1	TRUE	2.76594e-06	2965	1099	226	0.205641	0.0762226	GO:0035556	GO:BP	intracellular signal transduction	21026	9022	GO:0007165
query_1	TRUE	3.61658e-06	2876	1099	220	0.200182	0.0764951	GO:0048468	GO:BP	cell development	21026	12602	GO:0030154,GO:0048856,GO:0048869
query_1	TRUE	3.64652e-06	1923	1099	160	0.145587	0.0832033	GO:0071705	GO:BP	nitrogen compound transport	21026	16638	GO:0006810
query_1	TRUE	4.30226e-06	1912	1099	159	0.144677	0.083159	GO:0141124	GO:BP	intracellular signaling cassette	21026	19772	GO:0035556
query_1	TRUE	5.19267e-06	1536	1099	134	0.121929	0.0872396	GO:0048699	GO:BP	generation of neurons	21026	12789	GO:0022008
query_1	TRUE	5.5004e-06	5390	1099	367	0.33394	0.0680891	GO:0080090	GO:BP	regulation of primary metabolic process	21026	17565	GO:0019222,GO:0044238
query_1	TRUE	1.01447e-05	2029	1099	165	0.150136	0.0813208	GO:0032879	GO:BP	regulation of localization	21026	7819	GO:0050789,GO:0051179
query_1	TRUE	1.31531e-05	6553	1099	430	0.391265	0.0656188	GO:0032502	GO:BP	developmental process	21026	7558	GO:0008150
query_1	TRUE	1.47115e-05	1592	1099	136	0.123749	0.0854271	GO:0016192	GO:BP	vesicle-mediated transport	21026	5143	GO:0006810,GO:0009987
query_1	TRUE	1.6087e-05	2407	1099	188	0.171065	0.0781055	GO:0006796	GO:BP	phosphate-containing compound metabolic process	21026	2474	GO:0006793
query_1	TRUE	1.76985e-05	2410	1099	188	0.171065	0.0780083	GO:0006793	GO:BP	phosphorus metabolic process	21026	2471	GO:0008152
query_1	TRUE	2.14356e-05	1011	1099	96	0.0873521	0.0949555	GO:0044087	GO:BP	regulation of cellular component biogenesis	21026	10812	GO:0044085,GO:0050794
query_1	TRUE	2.3521e-05	461	1099	55	0.0500455	0.119306	GO:0007015	GO:BP	actin filament organization	21026	2611	GO:0030036,GO:0097435
query_1	TRUE	3.12626e-05	1796	1099	148	0.134668	0.0824053	GO:0023056	GO:BP	positive regulation of signaling	21026	6608	GO:0023051,GO:0023052,GO:0048518
query_1	TRUE	3.26773e-05	1953	1099	158	0.143767	0.0809012	GO:1902531	GO:BP	regulation of intracellular signal transduction	21026	22041	GO:0009966,GO:0035556
query_1	TRUE	4.47668e-05	6540	1099	426	0.387625	0.0651376	GO:0007154	GO:BP	cell communication	21026	2705	GO:0009987
query_1	TRUE	5.25675e-05	1795	1099	147	0.133758	0.0818942	GO:0010647	GO:BP	positive regulation of cell communication	21026	4276	GO:0007154,GO:0010646,GO:0048522
query_1	TRUE	5.53622e-05	1937	1099	156	0.141947	0.0805369	GO:0045184	GO:BP	establishment of protein localization	21026	11159	GO:0008104,GO:0051234
query_1	TRUE	5.61105e-05	6515	1099	424	0.385805	0.0650806	GO:0023052	GO:BP	signaling	21026	6607	GO:0050789
query_1	TRUE	6.04927e-05	834	1099	82	0.0746133	0.0983213	GO:0034330	GO:BP	cell junction organization	21026	8509	GO:0016043
query_1	TRUE	6.15794e-05	7376	1099	471	0.428571	0.0638557	GO:0051716	GO:BP	cellular response to stimulus	21026	13719	GO:0009987,GO:0050896
query_1	TRUE	6.40533e-05	226	1099	34	0.0309372	0.150442	GO:0048588	GO:BP	developmental cell growth	21026	12692	GO:0016049,GO:0048468,GO:0048589
query_1	TRUE	7.90462e-05	1529	1099	129	0.117379	0.0843689	GO:0007010	GO:BP	cytoskeleton organization	21026	2609	GO:0006996
query_1	TRUE	0.000128743	1588	1099	132	0.120109	0.0831234	GO:0120036	GO:BP	plasma membrane bounded cell projection organization	21026	19210	GO:0030030
query_1	TRUE	0.000173705	463	1099	53	0.0482257	0.114471	GO:0007409	GO:BP	axonogenesis	21026	2891	GO:0048667,GO:0048812,GO:0061564
query_1	TRUE	0.00022345	1105	1099	99	0.0900819	0.0895928	GO:0051130	GO:BP	positive regulation of cellular component organization	21026	13334	GO:0016043,GO:0048522,GO:0051128
query_1	TRUE	0.000258443	5997	1099	391	0.355778	0.0651993	GO:0048856	GO:BP	anatomical structure development	21026	12931	GO:0032502
query_1	TRUE	0.000265664	2713	1099	201	0.182894	0.0740877	GO:0009653	GO:BP	anatomical structure morphogenesis	21026	3557	GO:0032502,GO:0048856
query_1	TRUE	0.000286541	240	1099	34	0.0309372	0.141667	GO:0060560	GO:BP	developmental growth involved in morphogenesis	21026	14532	GO:0009653,GO:0048589
query_1	TRUE	0.000339726	686	1099	69	0.0627843	0.100583	GO:0006886	GO:BP	intracellular protein transport	21026	2531	GO:0008104,GO:0015031,GO:0046907
query_1	TRUE	0.00040508	6002	1099	390	0.354868	0.0649783	GO:0007165	GO:BP	signal transduction	21026	2716	GO:0007154,GO:0009987,GO:0023052,GO:0050794,GO:0051716
query_1	TRUE	0.000419977	528	1099	57	0.0518653	0.107955	GO:0061564	GO:BP	axon development	21026	15345	GO:0031175
query_1	TRUE	0.000441303	1607	1099	131	0.119199	0.0815184	GO:0051049	GO:BP	regulation of transport	21026	13286	GO:0006810,GO:0032879
query_1	TRUE	0.000522141	246	1099	34	0.0309372	0.138211	GO:0099173	GO:BP	postsynapse organization	21026	18830	GO:0016043,GO:0050808
query_1	TRUE	0.000590711	1631	1099	132	0.120109	0.0809319	GO:0030030	GO:BP	cell projection organization	21026	6621	GO:0016043
query_1	TRUE	0.000729323	4437	1099	300	0.272975	0.0676133	GO:0030154	GO:BP	cell differentiation	21026	6654	GO:0048869
query_1	TRUE	0.000745011	4438	1099	300	0.272975	0.067598	GO:0048869	GO:BP	cellular developmental process	21026	12943	GO:0009987,GO:0032502
query_1	TRUE	0.000773591	485	1099	53	0.0482257	0.109278	GO:0016049	GO:BP	cell growth	21026	5057	GO:0009987,GO:0040007
query_1	TRUE	0.00110618	517	1099	55	0.0500455	0.106383	GO:0051493	GO:BP	regulation of cytoskeleton organization	21026	13562	GO:0007010,GO:0033043
query_1	TRUE	0.00111129	1855	1099	145	0.131938	0.0781671	GO:0051246	GO:BP	regulation of protein metabolic process	21026	13411	GO:0019538,GO:0060255,GO:0080090
query_1	TRUE	0.001179	2819	1099	204	0.185623	0.0723661	GO:0007166	GO:BP	cell surface receptor signaling pathway	21026	2717	GO:0007165
query_1	TRUE	0.00119486	1496	1099	122	0.11101	0.0815508	GO:0065009	GO:BP	regulation of molecular function	21026	15668	GO:0065007
query_1	TRUE	0.00127266	1013	1099	90	0.0818926	0.088845	GO:0060341	GO:BP	regulation of cellular localization	21026	14344	GO:0032879,GO:0050794,GO:0051641
query_1	TRUE	0.00153682	1227	1099	104	0.0946315	0.0847596	GO:0006468	GO:BP	protein phosphorylation	21026	2199	GO:0016310,GO:0036211
query_1	TRUE	0.00156414	563	1099	58	0.0527753	0.10302	GO:0050808	GO:BP	synapse organization	21026	13102	GO:0034330
query_1	TRUE	0.00160086	212	1099	30	0.0272975	0.141509	GO:0031032	GO:BP	actomyosin structure organization	21026	6967	GO:0030036
query_1	TRUE	0.00167058	282	1099	36	0.0327571	0.12766	GO:0007611	GO:BP	learning or memory	21026	3054	GO:0007610,GO:0050890
query_1	TRUE	0.00171507	5629	1099	365	0.33212	0.0648428	GO:0048523	GO:BP	negative regulation of cellular process	21026	12639	GO:0009987,GO:0048519,GO:0050794
query_1	TRUE	0.00183434	446	1099	49	0.044586	0.109865	GO:0010975	GO:BP	regulation of neuron projection development	21026	4531	GO:0031175,GO:0120035
query_1	TRUE	0.00189665	357	1099	42	0.0382166	0.117647	GO:0031346	GO:BP	positive regulation of cell projection organization	21026	7098	GO:0030030,GO:0031344,GO:0051130
query_1	TRUE	0.00197641	5834	1099	376	0.342129	0.0644498	GO:0048519	GO:BP	negative regulation of biological process	21026	12635	GO:0008150,GO:0050789
query_1	TRUE	0.00216651	821	1099	76	0.0691538	0.09257	GO:0061024	GO:BP	membrane organization	21026	14925	GO:0016043
query_1	TRUE	0.00220266	171	1099	26	0.0236579	0.152047	GO:1990138	GO:BP	neuron projection extension	21026	24657	GO:0048588,GO:0048812,GO:0060560
query_1	TRUE	0.00228617	1027	1099	90	0.0818926	0.0876339	GO:0043687	GO:BP	post-translational protein modification	21026	10741	GO:0036211
query_1	TRUE	0.00232252	1578	1099	126	0.11465	0.0798479	GO:0009967	GO:BP	positive regulation of signal transduction	21026	3790	GO:0007165,GO:0009966,GO:0010647,GO:0023056,GO:0048584
query_1	TRUE	0.00277777	642	1099	63	0.0573248	0.0981308	GO:0120035	GO:BP	regulation of plasma membrane bounded cell projection organization	21026	19209	GO:0031344,GO:0120036
query_1	TRUE	0.00284803	1320	1099	109	0.0991811	0.0825758	GO:0016310	GO:BP	phosphorylation	21026	5173	GO:0006796
query_1	TRUE	0.00309112	975	1099	86	0.078253	0.0882051	GO:0070647	GO:BP	protein modification by small protein conjugation or removal	21026	16003	GO:0043687
query_1	TRUE	0.00309244	658	1099	64	0.0582348	0.0972644	GO:0031344	GO:BP	regulation of cell projection organization	21026	7096	GO:0030030,GO:0051128
query_1	TRUE	0.00344343	1669	1099	131	0.119199	0.0784901	GO:1901700	GO:BP	response to oxygen-containing compound	21026	21371	GO:0042221
query_1	TRUE	0.00429013	1148	1099	97	0.0882621	0.0844948	GO:0033043	GO:BP	regulation of organelle organization	21026	7941	GO:0006996,GO:0051128
query_1	TRUE	0.00450647	2639	1099	190	0.172884	0.071997	GO:0009056	GO:BP	catabolic process	21026	3218	GO:0008152
query_1	TRUE	0.00535166	2331	1099	171	0.155596	0.0733591	GO:0048584	GO:BP	positive regulation of response to stimulus	21026	12688	GO:0048518,GO:0048583,GO:0050896
query_1	TRUE	0.00555526	3597	1099	246	0.22384	0.0683903	GO:0009893	GO:BP	positive regulation of metabolic process	21026	3738	GO:0008152,GO:0019222,GO:0048522
query_1	TRUE	0.00636527	1113	1099	94	0.0855323	0.0844564	GO:1902533	GO:BP	positive regulation of intracellular signal transduction	21026	22043	GO:0009967,GO:0035556,GO:1902531
query_1	TRUE	0.00677756	861	1099	77	0.0700637	0.0894309	GO:0097435	GO:BP	supramolecular fiber organization	21026	18414	GO:0016043
query_1	TRUE	0.00692371	674	1099	64	0.0582348	0.0949555	GO:0007610	GO:BP	behavior	21026	3053	GO:0032501
query_1	TRUE	0.00697912	2457	1099	178	0.161965	0.0724461	GO:0050793	GO:BP	regulation of developmental process	21026	13089	GO:0032502,GO:0050789
query_1	TRUE	0.00714212	7035	1099	438	0.398544	0.0622601	GO:0019222	GO:BP	regulation of metabolic process	21026	5569	GO:0008152,GO:0050794
query_1	TRUE	0.00818816	8999	1099	543	0.494086	0.06034	GO:0050896	GO:BP	response to stimulus	21026	13167	GO:0008150
query_1	TRUE	0.00904124	242	1099	31	0.0282075	0.128099	GO:0016358	GO:BP	dendrite development	21026	5195	GO:0031175,GO:0048856
query_1	TRUE	0.00906677	328	1099	38	0.0345769	0.115854	GO:0050890	GO:BP	cognition	21026	13162	GO:0050877
query_1	TRUE	0.00940444	1417	1099	113	0.102821	0.0797459	GO:0009057	GO:BP	macromolecule catabolic process	21026	3219	GO:0009056,GO:0043170
query_1	TRUE	0.00945224	513	1099	52	0.0473157	0.101365	GO:0050804	GO:BP	modulation of chemical synaptic transmission	21026	13098	GO:0007268,GO:0099177
query_1	TRUE	0.00999774	514	1099	52	0.0473157	0.101167	GO:0099177	GO:BP	regulation of trans-synaptic signaling	21026	18834	GO:0010646,GO:0023051,GO:0099537
query_1	TRUE	0.0101585	163	1099	24	0.021838	0.147239	GO:0061572	GO:BP	actin filament bundle organization	21026	15349	GO:0007015
query_1	TRUE	0.0114298	2947	1099	206	0.187443	0.0699016	GO:0065008	GO:BP	regulation of biological quality	21026	15667	GO:0065007
query_1	TRUE	0.0141899	113	1099	19	0.0172884	0.168142	GO:0048675	GO:BP	axon extension	21026	12766	GO:0007409,GO:1990138
query_1	TRUE	0.0153838	145	1099	22	0.0200182	0.151724	GO:0048813	GO:BP	dendrite morphogenesis	21026	12892	GO:0016358,GO:0048667,GO:0048812
query_1	TRUE	0.0157827	620	1099	59	0.0536852	0.0951613	GO:0051640	GO:BP	organelle localization	21026	13663	GO:0051179
query_1	TRUE	0.017467	1049	1099	88	0.0800728	0.0838894	GO:0031399	GO:BP	regulation of protein modification process	21026	7116	GO:0036211,GO:0051246
query_1	TRUE	0.0176793	4	1099	4	0.00363967	1	GO:1903296	GO:BP	positive regulation of glutamate secretion, neurotransmission	21026	22556	GO:0001956,GO:0014049,GO:0051968,GO:0061535,GO:1903294
query_1	TRUE	0.0198018	365	1099	40	0.0363967	0.109589	GO:1990778	GO:BP	protein localization to cell periphery	21026	24850	GO:0008104
query_1	TRUE	0.0239772	160	1099	23	0.0209281	0.14375	GO:0051017	GO:BP	actin filament bundle assembly	21026	13269	GO:0022607,GO:0061572
query_1	TRUE	0.0244503	907	1099	78	0.0709736	0.0859978	GO:0032880	GO:BP	regulation of protein localization	21026	7820	GO:0008104,GO:0060341
query_1	TRUE	0.0244645	922	1099	79	0.0718835	0.0856833	GO:0098657	GO:BP	import into cell	21026	18564	GO:0006810
query_1	TRUE	0.0257161	1576	1099	121	0.1101	0.0767766	GO:0045595	GO:BP	regulation of cell differentiation	21026	11284	GO:0030154,GO:0050793,GO:0050794
query_1	TRUE	0.0257883	356	1099	39	0.0354868	0.109551	GO:0032535	GO:BP	regulation of cellular component size	21026	7574	GO:0016043,GO:0090066
query_1	TRUE	0.0298763	151	1099	22	0.0200182	0.145695	GO:0099175	GO:BP	regulation of postsynapse organization	21026	18832	GO:0050807,GO:0099173
query_1	TRUE	0.0306851	853	1099	74	0.0673339	0.0867526	GO:0032446	GO:BP	protein modification by small protein conjugation	21026	7514	GO:0070647
query_1	TRUE	0.0314004	663	1099	61	0.055505	0.092006	GO:0048589	GO:BP	developmental growth	21026	12693	GO:0032502,GO:0040007
query_1	TRUE	0.0320518	929	1099	79	0.0718835	0.0850377	GO:0040007	GO:BP	growth	21026	9804	GO:0008150
query_1	TRUE	0.0359147	768	1099	68	0.0618744	0.0885417	GO:0016567	GO:BP	protein ubiquitination	21026	5229	GO:0032446
query_1	TRUE	0.0398996	376	1099	40	0.0363967	0.106383	GO:0032970	GO:BP	regulation of actin filament-based process	21026	7896	GO:0030029,GO:0050794
query_1	TRUE	0.0425267	1182	1099	95	0.0864422	0.0803723	GO:1901701	GO:BP	cellular response to oxygen-containing compound	21026	21372	GO:0070887,GO:1901700
query_1	TRUE	0.0460888	1030	1099	85	0.077343	0.0825243	GO:0030163	GO:BP	protein catabolic process	21026	6658	GO:0009057,GO:0019538
query_1	TRUE	0.0462853	6492	1099	402	0.365787	0.0619224	GO:0060255	GO:BP	regulation of macromolecule metabolic process	21026	14264	GO:0019222,GO:0043170
query_1	TRUE	0.0466041	1061	1099	87	0.0791629	0.0819981	GO:0007417	GO:BP	central nervous system development	21026	2898	GO:0007399,GO:0048731
query_1	TRUE	0.0470429	250	1099	30	0.0272975	0.12	GO:0005996	GO:BP	monosaccharide metabolic process	21026	1869	GO:0005975,GO:0044281
query_1	TRUE	0.0487866	3687	1099	245	0.22293	0.0664497	GO:0051252	GO:BP	regulation of RNA metabolic process	21026	13417	GO:0016070,GO:0019219,GO:0060255
query_1	TRUE	0.0491317	263	1099	31	0.0282075	0.117871	GO:0110053	GO:BP	regulation of actin filament organization	21026	19117	GO:0007015,GO:0032956,GO:1902903
query_1	TRUE	1.2368e-30	12527	1138	834	0.732865	0.0665762	GO:0005737	GO:CC	cytoplasm	22149	304	GO:0005622,GO:0110165
query_1	TRUE	6.84003e-21	5534	1138	432	0.379613	0.0780629	GO:0005829	GO:CC	cytosol	22149	367	GO:0005737,GO:0110165
query_1	TRUE	4.41458e-19	2401	1138	230	0.202109	0.0957934	GO:0030054	GO:CC	cell junction	22149	844	GO:0110165
query_1	TRUE	1.46928e-14	1665	1138	166	0.14587	0.0996997	GO:0045202	GO:CC	synapse	22149	2102	GO:0030054
query_1	TRUE	8.40248e-13	4872	1138	362	0.318102	0.0743021	GO:0012505	GO:CC	endomembrane system	22149	666	GO:0110165
query_1	TRUE	1.0133e-12	9953	1138	640	0.56239	0.0643022	GO:0016020	GO:CC	membrane	22149	699	GO:0110165
query_1	TRUE	3.27776e-12	779	1138	94	0.0826011	0.120668	GO:0098794	GO:CC	postsynapse	22149	3187	GO:0045202,GO:0110165
query_1	TRUE	7.17802e-12	410	1138	62	0.0544815	0.15122	GO:0098984	GO:CC	neuron to neuron synapse	22149	3252	GO:0045202
query_1	TRUE	7.70575e-12	357	1138	57	0.0500879	0.159664	GO:0014069	GO:CC	postsynaptic density	22149	673	GO:0032279,GO:0099572
query_1	TRUE	1.48176e-11	373	1138	58	0.0509666	0.155496	GO:0032279	GO:CC	asymmetric synapse	22149	1253	GO:0098984
query_1	TRUE	1.49739e-11	17944	1138	1013	0.890158	0.0564534	GO:0005622	GO:CC	intracellular anatomical structure	22149	232	GO:0110165
query_1	TRUE	2.04162e-11	1355	1138	135	0.118629	0.099631	GO:0043005	GO:CC	neuron projection	22149	1808	GO:0120025
query_1	TRUE	6.30636e-11	14727	1138	867	0.761863	0.0588715	GO:0043231	GO:CC	intracellular membrane-bounded organelle	22149	1845	GO:0043227,GO:0043229
query_1	TRUE	1.4155e-10	2441	1138	205	0.180141	0.083982	GO:0042995	GO:CC	cell projection	22149	1807	GO:0110165
query_1	TRUE	1.81606e-10	395	1138	58	0.0509666	0.146835	GO:0099572	GO:CC	postsynaptic specialization	22149	3304	GO:0043226,GO:0098794
query_1	TRUE	2.60692e-10	659	1138	80	0.0702988	0.121396	GO:0030424	GO:CC	axon	22149	907	GO:0043005
query_1	TRUE	2.65112e-10	15780	1138	913	0.802285	0.057858	GO:0043227	GO:CC	membrane-bounded organelle	22149	1841	GO:0043226
query_1	TRUE	3.45059e-10	2323	1138	196	0.172232	0.0843737	GO:0120025	GO:CC	plasma membrane bounded cell projection	22149	3372	GO:0042995
query_1	TRUE	4.65374e-10	16936	1138	964	0.8471	0.0569202	GO:0043226	GO:CC	organelle	22149	1840	GO:0110165
query_1	TRUE	1.85292e-09	4255	1138	311	0.273286	0.0730905	GO:0005654	GO:CC	nucleoplasm	22149	247	GO:0031981,GO:0110165
query_1	TRUE	5.58032e-09	1332	1138	126	0.110721	0.0945946	GO:0098590	GO:CC	plasma membrane region	22149	3148	GO:0005886,GO:0016020
query_1	TRUE	6.87188e-09	3842	1138	284	0.249561	0.0739198	GO:0031090	GO:CC	organelle membrane	22149	1017	GO:0016020,GO:0043227
query_1	TRUE	5.38646e-08	4033	1138	291	0.255712	0.0721547	GO:0031982	GO:CC	vesicle	22149	1199	GO:0043227
query_1	TRUE	5.91882e-08	16147	1138	919	0.807557	0.0569146	GO:0043229	GO:CC	intracellular organelle	22149	1843	GO:0005622,GO:0043226
query_1	TRUE	1.64168e-07	1659	1138	143	0.125659	0.0861965	GO:0005794	GO:CC	Golgi apparatus	22149	345	GO:0005737,GO:0012505,GO:0043231
query_1	TRUE	2.86441e-07	2251	1138	180	0.158172	0.0799645	GO:0098588	GO:CC	bounding membrane of organelle	22149	3147	GO:0031090
query_1	TRUE	3.3128e-07	912	1138	91	0.0799649	0.0997807	GO:0070161	GO:CC	anchoring junction	22149	2375	GO:0030054
query_1	TRUE	7.84635e-07	168	1138	30	0.026362	0.178571	GO:0030426	GO:CC	growth cone	22149	909	GO:0030427,GO:0150034
query_1	TRUE	1.60715e-06	173	1138	30	0.026362	0.17341	GO:0030427	GO:CC	site of polarized growth	22149	910	GO:0110165
query_1	TRUE	1.90939e-06	860	1138	85	0.0746924	0.0988372	GO:0036477	GO:CC	somatodendritic compartment	22149	1684	GO:0110165
query_1	TRUE	1.98357e-06	602	1138	66	0.0579965	0.109635	GO:0098978	GO:CC	glutamatergic synapse	22149	3246	GO:0045202
query_1	TRUE	2.22512e-06	2556	1138	195	0.171353	0.0762911	GO:0031410	GO:CC	cytoplasmic vesicle	22149	1078	GO:0005737,GO:0097708
query_1	TRUE	2.67393e-06	2562	1138	195	0.171353	0.0761124	GO:0097708	GO:CC	intracellular vesicle	22149	3068	GO:0031982,GO:0043231
query_1	TRUE	2.93872e-06	1083	1138	100	0.0878735	0.0923361	GO:0005768	GO:CC	endosome	22149	323	GO:0012505,GO:0031410
query_1	TRUE	9.81877e-06	534	1138	59	0.0518453	0.110487	GO:0015629	GO:CC	actin cytoskeleton	22149	686	GO:0005856
query_1	TRUE	2.06951e-05	454	1138	52	0.0456942	0.114537	GO:0097060	GO:CC	synaptic membrane	22149	2831	GO:0045202,GO:0098590
query_1	TRUE	2.79614e-05	321	1138	41	0.0360281	0.127726	GO:0045211	GO:CC	postsynaptic membrane	22149	2103	GO:0097060,GO:0098794
query_1	TRUE	2.88086e-05	433	1138	50	0.0439367	0.115473	GO:0031252	GO:CC	cell leading edge	22149	1046	GO:0110165
query_1	TRUE	3.3535e-05	634	1138	65	0.0571178	0.102524	GO:0030425	GO:CC	dendrite	22149	908	GO:0043005,GO:0097447
query_1	TRUE	3.55407e-05	746	1138	73	0.0641476	0.0978552	GO:0048471	GO:CC	perinuclear region of cytoplasm	22149	2167	GO:0005737,GO:0110165
query_1	TRUE	3.76722e-05	636	1138	65	0.0571178	0.102201	GO:0097447	GO:CC	dendritic tree	22149	2936	GO:0036477,GO:0043005
query_1	TRUE	4.1187e-05	2474	1138	184	0.161687	0.0743735	GO:0005856	GO:CC	cytoskeleton	22149	386	GO:0043232
query_1	TRUE	4.37878e-05	426	1138	49	0.043058	0.115023	GO:0005925	GO:CC	focal adhesion	22149	438	GO:0030055
query_1	TRUE	5.51497e-05	281	1138	37	0.0325132	0.131673	GO:0150034	GO:CC	distal axon	22149	3532	GO:0030424,GO:0110165
query_1	TRUE	7.27863e-05	5866	1138	377	0.331283	0.0642687	GO:0005886	GO:CC	plasma membrane	22149	409	GO:0016020,GO:0071944
query_1	TRUE	8.89072e-05	436	1138	49	0.043058	0.112385	GO:0030055	GO:CC	cell-substrate junction	22149	845	GO:0070161
query_1	TRUE	0.000224647	6347	1138	400	0.351494	0.0630219	GO:0071944	GO:CC	cell periphery	22149	2725	GO:0110165
query_1	TRUE	0.000246525	438	1138	48	0.0421793	0.109589	GO:0005769	GO:CC	early endosome	22149	324	GO:0005768
query_1	TRUE	0.00034711	1779	1138	137	0.120387	0.0770096	GO:1902494	GO:CC	catalytic complex	22149	3602	GO:0032991
query_1	TRUE	0.000490096	641	1138	62	0.0544815	0.0967239	GO:0098793	GO:CC	presynapse	22149	3186	GO:0045202,GO:0110165
query_1	TRUE	0.00060402	179	1138	26	0.0228471	0.145251	GO:0043197	GO:CC	dendritic spine	22149	1829	GO:0030425,GO:0044309,GO:0098794
query_1	TRUE	0.00085672	118	1138	20	0.0175747	0.169492	GO:0030863	GO:CC	cortical cytoskeleton	22149	953	GO:0005856,GO:0005938
query_1	TRUE	0.000875624	1252	1138	102	0.0896309	0.0814696	GO:0030659	GO:CC	cytoplasmic vesicle membrane	22149	923	GO:0012506,GO:0031410
query_1	TRUE	0.000913224	21620	1138	1131	0.993849	0.0523127	GO:0110165	GO:CC	cellular anatomical structure	22149	3368	GO:0005575
query_1	TRUE	0.0009208	183	1138	26	0.0228471	0.142077	GO:0044309	GO:CC	neuron spine	22149	2024	GO:0043005
query_1	TRUE	0.000948072	328	1138	38	0.0333919	0.115854	GO:0005938	GO:CC	cell cortex	22149	447	GO:0005737,GO:0071944
query_1	TRUE	0.000986538	1271	1138	103	0.0905097	0.0810386	GO:0012506	GO:CC	vesicle membrane	22149	667	GO:0031090,GO:0031982
query_1	TRUE	0.00241363	1329	1138	105	0.0922671	0.0790068	GO:0031967	GO:CC	organelle envelope	22149	1187	GO:0043227,GO:0043229,GO:0110165
query_1	TRUE	0.00242791	688	1138	63	0.0553603	0.0915698	GO:0000139	GO:CC	Golgi membrane	22149	18	GO:0005794,GO:0098588
query_1	TRUE	0.00272376	519	1138	51	0.0448155	0.0982659	GO:0005635	GO:CC	nuclear envelope	22149	239	GO:0005634,GO:0012505,GO:0031967
query_1	TRUE	0.00370504	5540	1138	347	0.304921	0.0626354	GO:0031981	GO:CC	nuclear lumen	22149	1198	GO:0005634,GO:0070013
query_1	TRUE	0.00458512	6695	1138	409	0.359402	0.0610904	GO:0043233	GO:CC	organelle lumen	22149	1847	GO:0031974,GO:0043226
query_1	TRUE	0.00458512	6695	1138	409	0.359402	0.0610904	GO:0070013	GO:CC	intracellular organelle lumen	22149	2334	GO:0043229,GO:0043233
query_1	TRUE	0.00458512	6695	1138	409	0.359402	0.0610904	GO:0031974	GO:CC	membrane-enclosed lumen	22149	1193	GO:0110165
query_1	TRUE	0.00564481	1436	1138	110	0.0966608	0.0766017	GO:0015630	GO:CC	microtubule cytoskeleton	22149	687	GO:0005856
query_1	TRUE	0.00665258	157	1138	22	0.0193322	0.140127	GO:0099634	GO:CC	postsynaptic specialization membrane	22149	3310	GO:0045211,GO:0097060,GO:0099572
query_1	TRUE	0.00767966	125	1138	19	0.016696	0.152	GO:0098839	GO:CC	postsynaptic density membrane	22149	3208	GO:0014069,GO:0099634
query_1	TRUE	0.00813683	526	1138	50	0.0439367	0.095057	GO:0005911	GO:CC	cell-cell junction	22149	426	GO:0070161
query_1	TRUE	0.00937302	85	1138	15	0.013181	0.176471	GO:0030864	GO:CC	cortical actin cytoskeleton	22149	954	GO:0015629,GO:0030863
query_1	TRUE	0.00953415	184	1138	24	0.0210896	0.130435	GO:0001726	GO:CC	ruffle	22149	152	GO:0031252,GO:0120025
query_1	TRUE	0.0153864	568	1138	52	0.0456942	0.0915493	GO:0044297	GO:CC	cell body	22149	2012	GO:0110165
query_1	TRUE	0.0172776	292	1138	32	0.0281195	0.109589	GO:0009925	GO:CC	basal plasma membrane	22149	638	GO:0045178,GO:0098590
query_1	TRUE	0.0185445	360	1138	37	0.0325132	0.102778	GO:0031253	GO:CC	cell projection membrane	22149	1047	GO:0098590,GO:0120025
query_1	TRUE	0.0187966	204	1138	25	0.0219684	0.122549	GO:0030027	GO:CC	lamellipodium	22149	843	GO:0031252,GO:0120025
query_1	TRUE	0.0250575	311	1138	33	0.0289982	0.106109	GO:0045178	GO:CC	basal part of cell	22149	2099	GO:0110165
query_1	TRUE	0.0290617	104	1138	16	0.0140598	0.153846	GO:0098685	GO:CC	Schaffer collateral - CA1 synapse	22149	3173	GO:0045202
query_1	TRUE	1.29361e-25	15123	1140	998	0.875439	0.0659922	GO:0005515	GO:MF	protein binding	20246	1462	GO:0005488
query_1	TRUE	2.04444e-06	2594	1140	213	0.186842	0.0821126	GO:0016740	GO:MF	transferase activity	20246	2879	GO:0003824
query_1	TRUE	2.43341e-06	2107	1140	180	0.157895	0.0854295	GO:0019899	GO:MF	enzyme binding	20246	3492	GO:0005515
query_1	TRUE	6.82704e-06	1001	1140	100	0.0877193	0.0999001	GO:0008092	GO:MF	cytoskeletal protein binding	20246	1514	GO:0005515
query_1	TRUE	8.18198e-06	18498	1140	1089	0.955263	0.0588712	GO:0005488	GO:MF	binding	20246	1450	GO:0003674
query_1	TRUE	3.97841e-05	796	1140	82	0.0719298	0.103015	GO:0019900	GO:MF	kinase binding	20246	3493	GO:0019899
query_1	TRUE	0.000198064	442	1140	52	0.045614	0.117647	GO:0003779	GO:MF	actin binding	20246	348	GO:0008092
query_1	TRUE	0.00032585	717	1140	73	0.0640351	0.101813	GO:0019901	GO:MF	protein kinase binding	20246	3494	GO:0019900
query_1	TRUE	0.000439308	1176	1140	106	0.0929825	0.0901361	GO:0016772	GO:MF	transferase activity, transferring phosphorus-containing groups	20246	2905	GO:0016740
query_1	TRUE	0.00230505	6377	1140	428	0.375439	0.0671162	GO:0043167	GO:MF	ion binding	20246	5224	GO:0036094
query_1	TRUE	0.00247998	2147	1140	168	0.147368	0.0782487	GO:0032555	GO:MF	purine ribonucleotide binding	20246	4208	GO:0017076,GO:0032553
query_1	TRUE	0.00259438	2164	1140	169	0.148246	0.0780961	GO:0032553	GO:MF	ribonucleotide binding	20246	4206	GO:0000166,GO:0097367
query_1	TRUE	0.0029586	614	1140	62	0.054386	0.100977	GO:0005525	GO:MF	GTP binding	20246	1471	GO:0032561,GO:0035639
query_1	TRUE	0.00323409	1000	1140	90	0.0789474	0.09	GO:0016301	GO:MF	kinase activity	20246	2705	GO:0016772
query_1	TRUE	0.00391098	2241	1140	173	0.151754	0.0771977	GO:0017076	GO:MF	purine nucleotide binding	20246	3071	GO:0000166
query_1	TRUE	0.00497276	651	1140	64	0.0561404	0.0983103	GO:0032561	GO:MF	guanyl ribonucleotide binding	20246	4214	GO:0019001,GO:0032555
query_1	TRUE	0.00497276	651	1140	64	0.0561404	0.0983103	GO:0019001	GO:MF	guanyl nucleotide binding	20246	3349	GO:0017076
query_1	TRUE	0.0058896	2087	1140	162	0.142105	0.0776234	GO:0035639	GO:MF	purine ribonucleoside triphosphate binding	20246	4867	GO:0043168,GO:1901265,GO:1901363
query_1	TRUE	0.00682153	2685	1140	200	0.175439	0.0744879	GO:0043168	GO:MF	anion binding	20246	5225	GO:0043167
query_1	TRUE	0.00733932	796	1140	74	0.0649123	0.0929648	GO:0003924	GO:MF	GTPase activity	20246	434	GO:0017111
query_1	TRUE	0.0108169	2406	1140	181	0.158772	0.0752286	GO:0000166	GO:MF	nucleotide binding	20246	31	GO:1901265,GO:1901363
query_1	TRUE	0.0114395	2424	1140	182	0.159649	0.0750825	GO:1901265	GO:MF	nucleoside phosphate binding	20246	9873	GO:0005488
query_1	TRUE	0.0118019	6577	1140	434	0.380702	0.0659875	GO:0036094	GO:MF	small molecule binding	20246	4911	GO:0005488
query_1	TRUE	0.0119468	906	1140	81	0.0710526	0.089404	GO:0016773	GO:MF	phosphotransferase activity, alcohol group as acceptor	20246	2906	GO:0016772
query_1	TRUE	0.0146748	285	1140	34	0.0298246	0.119298	GO:0031267	GO:MF	small GTPase binding	20246	3862	GO:0051020
query_1	TRUE	0.0155582	6817	1140	447	0.392105	0.0655714	GO:0003824	GO:MF	catalytic activity	20246	356	GO:0003674
query_1	TRUE	0.0248695	317	1140	36	0.0315789	0.113565	GO:0051020	GO:MF	GTPase binding	20246	7372	GO:0019899
query_1	TRUE	0.0281771	499	1140	50	0.0438596	0.1002	GO:0030695	GO:MF	GTPase regulator activity	20246	3749	GO:0003924,GO:0060589
query_1	TRUE	0.0281771	499	1140	50	0.0438596	0.1002	GO:0060589	GO:MF	nucleoside-triphosphatase regulator activity	20246	7760	GO:0017111,GO:0030234
query_1	TRUE	0.0283071	2558	1140	188	0.164912	0.0734949	GO:1901363	GO:MF	heterocyclic compound binding	20246	9876	GO:0036094
query_1	TRUE	5.46509e-07	2901	329	241	0.732523	0.0830748	HP:0003011	HP	Abnormality of the musculature	5080	2167	HP:0033127
query_1	TRUE	8.86015e-07	2192	329	196	0.595745	0.0894161	HP:0003808	HP	Abnormal muscle tone	5080	2677	HP:0011804
query_1	TRUE	1.06389e-06	2555	329	219	0.665653	0.0857143	HP:0011804	HP	Abnormal muscle physiology	5080	8167	HP:0003011
query_1	TRUE	0.000285051	1859	329	165	0.50152	0.0887574	HP:0001252	HP	Hypotonia	5080	948	HP:0003808
query_1	TRUE	0.000351291	1762	329	158	0.480243	0.0896708	HP:0034434	HP	Abnormal communication	5080	14544	HP:0025792
query_1	TRUE	0.000452856	2894	329	231	0.702128	0.0798203	HP:0012759	HP	Neurodevelopmental abnormality	5080	9105	HP:0012638
query_1	TRUE	0.000477136	2494	329	206	0.62614	0.0825982	HP:0012758	HP	Neurodevelopmental delay	5080	9104	HP:0012759
query_1	TRUE	0.000637354	1215	329	118	0.358663	0.0971193	HP:0000290	HP	Abnormal forehead morphology	5080	239	HP:0000271
query_1	TRUE	0.000887579	1799	329	159	0.483283	0.0883824	HP:0025792	HP	Abnormal cognitive process	5080	10223	HP:0011446
query_1	TRUE	0.00100343	1715	329	153	0.465046	0.0892128	HP:0002167	HP	Abnormal speech pattern	5080	1587	HP:4000072
query_1	TRUE	0.00100343	1715	329	153	0.465046	0.0892128	HP:4000072	HP	Abnormal language feature	5080	17510	HP:0034434
query_1	TRUE	0.00105106	3784	329	281	0.854103	0.07426	HP:0012638	HP	Abnormal nervous system physiology	5080	8985	HP:0000707
query_1	TRUE	0.00114084	2470	329	203	0.617021	0.0821862	HP:0040064	HP	Abnormality of limbs	5080	15188	HP:0000118
query_1	TRUE	0.00133774	3790	329	281	0.854103	0.0741425	HP:0033127	HP	Abnormality of the musculoskeletal system	5080	13251	HP:0000118
query_1	TRUE	0.00149484	2731	329	219	0.665653	0.0801904	HP:0009121	HP	Abnormal axial skeleton morphology	5080	5640	HP:0011842
query_1	TRUE	0.00219943	2119	329	179	0.544073	0.0844738	HP:0100547	HP	Abnormal forebrain morphology	5080	16202	HP:0012443
query_1	TRUE	0.00246844	990	329	99	0.300912	0.1	HP:0002683	HP	Abnormal calvaria morphology	5080	1939	HP:0000929
query_1	TRUE	0.00247157	313	329	43	0.130699	0.13738	HP:0100807	HP	Long fingers	5080	16434	HP:0001167
query_1	TRUE	0.00281882	3193	329	246	0.74772	0.0770435	HP:0011446	HP	Abnormality of mental function	5080	7814	HP:0012638
query_1	TRUE	0.00297387	2022	329	172	0.522796	0.0850643	HP:0100022	HP	Abnormality of movement	5080	15691	HP:0012638
query_1	TRUE	0.00445932	1914	329	164	0.49848	0.0856844	HP:0002977	HP	Aplasia/Hypoplasia involving the central nervous system	5080	2146	HP:0002011
query_1	TRUE	0.00457584	1974	329	168	0.510638	0.0851064	HP:0001263	HP	Global developmental delay	5080	956	HP:0012758
query_1	TRUE	0.00654436	3183	329	244	0.741641	0.0766572	HP:0011842	HP	Abnormal skeletal morphology	5080	8204	HP:0000924
query_1	TRUE	0.00691389	972	329	96	0.291793	0.0987654	HP:0000177	HP	Abnormal upper lip morphology	5080	153	HP:0000159
query_1	TRUE	0.00696251	1750	329	152	0.462006	0.0868571	HP:0002817	HP	Abnormality of the upper limb	5080	2028	HP:0040064
query_1	TRUE	0.00708999	3372	329	255	0.775076	0.0756228	HP:0000152	HP	Abnormality of head or neck	5080	133	HP:0000118
query_1	TRUE	0.00713315	2016	329	170	0.516717	0.0843254	HP:0001250	HP	Seizure	5080	946	HP:0012638
query_1	TRUE	0.00737973	134	329	24	0.0729483	0.179104	HP:0034398	HP	Toe deformity	5080	14508	HP:0001780
query_1	TRUE	0.00753833	1243	329	116	0.352584	0.0933226	HP:0000159	HP	Abnormal lip morphology	5080	139	HP:0000163
query_1	TRUE	0.00852988	3343	329	253	0.768997	0.0756805	HP:0000234	HP	Abnormality of the head	5080	197	HP:0000152
query_1	TRUE	0.0109316	2088	329	174	0.528875	0.0833333	HP:0002060	HP	Abnormal cerebral morphology	5080	1505	HP:0100547
query_1	TRUE	0.0114615	3033	329	234	0.711246	0.0771513	HP:0000271	HP	Abnormality of the face	5080	224	HP:0000234
query_1	TRUE	0.0153338	884	329	88	0.267477	0.0995475	HP:0007367	HP	Atrophy/Degeneration affecting the central nervous system	5080	4684	HP:0002011
query_1	TRUE	0.0160335	1905	329	161	0.489362	0.0845144	HP:0011805	HP	Abnormal skeletal muscle morphology	5080	8168	HP:0003011
query_1	TRUE	0.0162487	2436	329	196	0.595745	0.0804598	HP:0000929	HP	Abnormal skull morphology	5080	724	HP:0000234,HP:0009121
query_1	TRUE	0.0178752	304	329	40	0.121581	0.131579	HP:0001761	HP	Pes cavus	5080	1274	HP:0001760
query_1	TRUE	0.0181562	1141	329	107	0.325228	0.0937774	HP:0001276	HP	Hypertonia	5080	967	HP:0003808
query_1	TRUE	0.0188456	621	329	67	0.203647	0.10789	HP:0005280	HP	Depressed nasal bridge	5080	3573	HP:0000422
query_1	TRUE	0.019095	734	329	76	0.231003	0.103542	HP:0000288	HP	Abnormality of the philtrum	5080	237	HP:0000177
query_1	TRUE	0.0202188	2968	329	229	0.696049	0.0771563	HP:0012639	HP	Abnormal nervous system morphology	5080	8986	HP:0000707
query_1	TRUE	0.0261013	1598	329	139	0.422492	0.0869837	HP:0001155	HP	Abnormality of the hand	5080	899	HP:0002817
query_1	TRUE	0.0268161	2671	329	210	0.638298	0.0786222	HP:0012443	HP	Abnormal brain morphology	5080	8793	HP:0002011
query_1	TRUE	0.028272	1234	329	113	0.343465	0.0915721	HP:0009115	HP	Aplasia/hypoplasia involving the skeleton	5080	5634	HP:0011842
query_1	TRUE	0.0290246	1166	329	108	0.328267	0.0926244	HP:0000174	HP	Abnormal palate morphology	5080	150	HP:0000163
query_1	TRUE	0.0345228	2887	329	223	0.677812	0.0772428	HP:0002011	HP	Morphological central nervous system abnormality	5080	1465	HP:0012639
query_1	TRUE	0.0366911	1310	329	118	0.358663	0.0900763	HP:0000377	HP	Abnormal pinna morphology	5080	296	HP:0000356
query_1	TRUE	0.0367665	1324	329	119	0.361702	0.0898792	HP:0000356	HP	Abnormality of the outer ear	5080	280	HP:0031703
query_1	TRUE	0.0406097	3254	329	245	0.744681	0.0752919	HP:0000924	HP	Abnormality of the skeletal system	5080	720	HP:0033127
query_1	TRUE	0.0432238	1231	329	112	0.340426	0.0909829	HP:0001167	HP	Abnormal finger morphology	5080	905	HP:0001155,HP:0011297
query_1	TRUE	0.047493	1543	329	134	0.407295	0.0868438	HP:0001760	HP	Abnormal foot morphology	5080	1273	HP:0002814
query_1	TRUE	0.0486472	2027	329	167	0.507599	0.0823878	HP:0011442	HP	Abnormal central motor function	5080	7810	HP:0012638
query_1	TRUE	0.0196522	89	549	16	0.0291439	0.179775	KEGG:05032	KEGG	Morphine addiction	8484	420	KEGG:00000
query_1	TRUE	0.0196522	89	549	16	0.0291439	0.179775	KEGG:04727	KEGG	GABAergic synapse	8484	357	KEGG:00000
query_1	TRUE	0.0477228	115	549	18	0.0327869	0.156522	KEGG:04724	KEGG	Glutamatergic synapse	8484	354	KEGG:00000
query_1	TRUE	0.0164749	86	707	17	0.0240453	0.197674	REAC:R-HSA-6794362	REAC	Protein-protein interactions at synapses	11004	1835	REAC:R-HSA-112316
query_1	TRUE	0.0223713	399	707	47	0.0664781	0.117794	REAC:R-HSA-112316	REAC	Neuronal System	11004	1602	REAC:0000000
query_1	TRUE	0.0224358	149	572	23	0.0402098	0.154362	WP:WP51	WP	Regulation of actin cytoskeleton	8752	651	WP:000000
query_1	TRUE	0.0499417	48	572	11	0.0192308	0.229167	WP:WP2038	WP	Microtubule cytoskeleton regulation	8752	77	WP:000000
